# Restoring ancestral phenotypes by reduction of plasticity is a general pattern in gene expression during adaptation to different stressors in *Tribolium castaneum*

**DOI:** 10.1101/683771

**Authors:** Eva L. Koch, Frédéric Guillaume

**Author notes:** Corresponding author: Prof. Dr. Frédéric Guillaume.

## Abstract

Plasticity and evolution are two processes individuals to respond to environmental change, but how both are related and impact each other is still controversial. We studied plastic and evolutionary responses in gene expression of *Tribolium castaneum* after exposure to new environments that differed from ancestral conditions in temperature, humidity or both. Using experimental evolution with ten replicated lines per condition, we were able to demonstrate adaptation after 20 generations. We measured gene expression in each condition in adapted selection lines and control lines to infer evolutionary and plastic changes. We found more evidence for changes in mean expression (shift in the intercept of reaction norms) in adapted lines than for changes in plasticity (shifts in slopes). Plasticity was mainly preserved and was responsible for a large part of the phenotypic divergence in expression between ancestral and new conditions. However, we found that genes with the largest evolutionary changes in expression also evolved reduced plasticity and often showed expression levels closer to the ancestral stage. Results obtained in the three different conditions were similar suggesting that restoration of ancestral expression levels during adaptation is a general evolutionary pattern. We increased the sample size in the most stressful condition and were then able to detect a positive correlation between proportion of genes with reversion of the ancestral plastic response and mean fitness per selection line.
