## Supporting information S5 for "Restoring ancestral phenotypes by reduction of plasticity is a general pattern in gene expression during adaptation to different stressors in *Tribolium castaneum*"

### Sheet: Sheet1
Table S5.1: Mean offspring number per line; number of genes with evolved and/or plastic changes; χ test for overrepresentation of plastic genes in evolved genes; proportion of plastic genes with an evolutionary response in opposite direction (reversed) or in the same direction (reinforced); number of plastic genes where adapted expression levels are closer to ancestral than to plastic levels . Ex…
Line	offspring	Number evolved genes	Number of plastic genes (is independent of selection line)	Number of genes with evolved changes (EC) and plastic changes (PC)				Test for overrepresentation of plastic genes among evolved genes		Proportion of reversed PC genes	Proportion of reinforced PC genes	Proportion PC genes where adapted expression level is closer to ancestral
				genes with no PC and EC	genes with PC, no EC	genes with EC, no PC	genes with EC and PC	X-squared	p-value
Dry-Lines
L1D	55.3654	1661	1148	9462	204	717	944	4654.4	< 2.2e-16	0.494773	0.327526	0.465157
L2D	59.6304	1616		9524	187	655	961	5030.4	< 2.2e-16	0.501742	0.335366	0.474739
L5D	49.0962	1648		9474	205	705	943	4688.6	< 2.2e-16	0.456446	0.364983	0.425958
L6D	59.5	1603		9528	196	651	952	4967.2	< 2.2e-16	0.486934	0.342334	0.45122
Hot-Lines
L1H	42.25†	1706	1545	9308	401	562	1144	4904.4	< 2.2e-16	0.449191	0.291262	0.406473
L2H	27.75†	1793		9232	390	638	1155	4700.6	< 2.2e-16	0.447249	0.300324	0.415534
L3H	21.25†	1648		9345	422	525	1123	4902.5	< 2.2e-16	0.414239	0.312621	0.372168
L4H	32.25†	1684		9288	443	582	1102	4542.4	< 2.2e-16	0.471197	0.242071	0.447896
L5H	46.50†	1799		9219	397	651	1148	4607.9	< 2.2e-16	0.448544	0.294498	0.420712
Hot-Dry—Lines
L1HD	28.1591	1724	1762	9256	565	527	1197	4584.7	< 2.2e-16	0.355846	0.323496	0.318956
L2HD	27.3261	1553		9390	605	396	1157	4854.7	< 2.2e-16	0.416005	0.240636	0.377412
L3HD	34.4706	1838		9181	522	598	1240	4592.7	< 2.2e-16	0.426788	0.276958	0.391033
L5HD	31.1915	1787		9245	518	543	1244	4815.4	< 2.2e-16	0.42622	0.279796	0.396141
L6HD	32.2653	1868		9175	508	614	1254	4622.5	< 2.2e-16	0.408627	0.303065	0.385358
M1HD	38.7647	1911		9162	460	609	1302	4935.5	< 2.2e-16	0.464813	0.27412	0.452327
M2HD	44.102	1846		9266	433	517	1329	5453.2	< 2.2e-16	0.553348	0.200908	0.525539
†mean offspring number of sequenced individuals
Table S5.2: Proportion of plastic genes showing genetic assimilation (GA). These genes showed plastic changes >20% of ancestral expression levels (Control-lines in control conditions), no plastic changes in selection lines (change < 20% of levels in control condition). Furthermore, the expression levels of selection lines in the treatment were similar to expression levels of Control-lines (differ…
	Number plastic genes in Control-lines		Number of genes with GA	Proportion of plastic genes with GA
Dry	1148
L1D			87	0.075784
L2D			88	0.0766551
L4D			73	0.0635889
L6D			64	0.0557491
mean			78	0.0679442	± 0.005 SE
Hot	1545
L1H			177	0.114563
L2H			143	0.0925566
L3H			123	0.0796117
L4H			168	0.108738
L5H			185	0.119741
mean			159.2	0.103042	± 0.007 SE
Hot-Dry	1762
L1HD			129	0.0732123
L2HD			158	0.0896708
L3HD			184	0.104427
L5HD			168	0.0953462
L6HD			162	0.091941
M1HD			200	0.113507
M2HD			275	0.156073
mean			182.286	0.103454	± 1.0 SE
Table S5.3: Correlation (Spearman) between proportion of genes and mean fitness per line. Only genes showing absolute plastic and evolved changes > 20% of ancestral expression levels (Control-lines in control conditions) were used for analysis. Pvalues were obtained from 100,000 permutations, where fitness was randomly assigned to lines. Pvalues give the proportion of permutations, in which the c…
			Dry-Selection		Hot-Selection
Correlation between proportion of genes and mean fitness perline			correlation	pvalue	correlation	pvalue
Reversion			0.8	0.1645	0.8	0.1652
Adapted expresion level closer to ancestral level			0.6	0.1226	0.5	0.1765
