## Supporting information S4 for "Restoring ancestral phenotypes by reduction of plasticity is a general pattern in gene expression during adaptation to different stressors in *Tribolium castaneum*"

### Sheet: Sheet1
Type III ANOVA tables
Difference in offspring number between Control lines and selection lines.
		Sum	Mean	NumDF	DenDF	F.value	Pr(>F)
Dry	Selection	0.78382	0.78382	1	14.007	9.1983	0.008945
n = 911	Mixed	0.05902	0.05902	1	14.008	0.6926	0.419233
	Selection:Mixed	0.0017	0.0017	1	14.008	0.0199	0.889736
Hot	Selection	922.67	922.67	1	16.578	4.7767	0.04351
n = 694	Mixed	638.63	638.63	1	16.578	3.3062	0.08713
	Selection:Mixed	10.49	10.49	1	16.578	0.0543	0.81858
Hot-Dry	Selection	3428.7	3428.7	1	15.973	23.5112	0.0001786
n = 923	Mixed	7.9	7.9	1	15.973	0.0544	0.818494
	Selection:Mixed	1109.7	1109.7	1	15.973	7.6092	0.0140039
Estimates
Dry		Estimate	SE	df	tvalue	Pr(>|t|)
	(Intercept)	51.1519	1.2517	14.0078	40.866	5.68e-16
	SelectionD	3.8833	1.2517	14.0078	3.102	0.00779
	Mixed1	-1.0215	1.2517	14.0078	-0.816	0.42813
	SelectionD:Mixed1	0.1767	1.2517	14.0078	0.141	0.88974
Hot
	(Intercept)	27.2212	1.2309	16.5775	22.114	9.75e-14
	SelectionH	2.6903	1.2309	16.5775	2.186	0.0435
	Mixed1	-2.2382	1.2309	16.5775	-1.818	0.0871
	SelectionH:Mixed1	-0.2869	1.2309	16.5775	-0.233	0.8186
Hot-Dry
	(Intercept)	27.6723	1.0726	15.9732	25.8	1.9e-14
	SelectionHD	5.2007	1.0726	15.9732	4.849	0.000179
	Mixed1	0.2502	1.0726	15.9732	0.233	0.818494
	SelectionHD:Mixed1	2.9586	1.0726	15.9732	2.758	0.014004
Type III ANOVA tables
Interaction between selection regime and treatment: Offspring number in control and treatment conditions weres used as response
		Sum Sq	Mean Sq	NumDF	DenDF	F.value	Pr(>F)
Dry	Selection	665.7	665.7	1	29.951	2.8672	0.1008
n = 1829	Treatment	10534.6	10534.6	1	23.201	45.3739	6.852e-07
	Mixed	59.6	59.6	1	29.951	0.2568	0.6161
	Selection:Treatment	1002.1	1002.1	1	23.201	4.3163	0.049
	Selection:Mixed	291.4	291.4	1	29.951	1.2552	0.2715
	Treatment:Mixed	56.7	56.7	1	23.201	0.2443	0.6258
	Selection:Treatment:Mixed	188.7	188.7	1	23.201	0.8129	0.3765
Hot	Selection	1000	1000	1	37.922	4.1174	0.04951
n = 1676	Treatment	123260	123260	1	27.809	507.68	<2.20E-16
	Mixed	773	773	1	37.922	3.1839	0.08237
	Selection:Treatment	139	139	1	27.809	0.5728	0.45553
	Selection:Mixed	14	14	1	37.922	0.0595	0.80853
	Treatment:Mixed	100	100	1	27.809	0.4112	0.52663
	Selection:Treatment:Mixed	150	150	1	27.809	0.6187	0.4382
Hot-Dry	Selection	2247	2247	1	34.747	10.9555	0.002182
n = 1911	Treatment	113413	113413	1	28.252	553.056	<2.20E-16
	Mixed	3	3	1	34.747	0.0149	0.903697
	Selection:Treatment	1926	1926	1	28.252	9.393	0.004754
	Selection:Mixed	1807	1807	1	34.747	8.8134	0.005387
	Treatment:Mixed	10	10	1	28.252	0.0503	0.824185
	Selection:Treatment:Mixed	82	82	1	28.252	0.3983	0.533063
Estimates
Interaction between selection regime and treatment: Offspring number in control and treatment conditions weres used as response
Intercept gives the mean.
		Estimate	SE	df	tvalue	Pr(>|t|)
Dry	(Intercept)	57.7914	1.0644	29.9512	54.296	2e-16
	SelectionD	1.8023	1.0644	29.9512	1.693	0.101
	TreatmentD	-6.7416	1.0008	23.2015	-6.736	6.85e-07
	Mixed	-0.5393	1.0644	29.9512	-0.507	0.616
	SelectionD:TreatmentD	2.0793	1.0008	23.2015	2.078	0.049
	SelectionD:Mixed1	1.1925	1.0644	29.9512	1.12	0.271
	TreatmentD:Mixed	-0.4947	1.0008	23.2015	-0.494	0.626
	SelectionD:TreatmentD:Mixed	-0.9023	1.0008	23.2015	-0.902	0.377
Hot	(Intercept)	46.6729	0.9342	37.9217	49.962	<2e-16
	SelectionH	1.8955	0.9342	37.9217	2.029	0.0495
	TreatmentH	-19.5008	0.8655	27.8087	-22.532	<2e-16
	Mixed1	-1.6669	0.9342	37.9217	-1.784	0.0824
	SelectionH:TreatmentH	0.655	0.8655	27.8087	0.757	0.4555
	SelectionH:Mixed1	0.2279	0.9342	37.9217	0.244	0.8085
	TreatmentH:Mixed1	-0.555	0.8655	27.8087	-0.641	0.5266
	SelectionH:TreatmentH:Mixed1	-0.6807	0.8655	27.8087	-0.787	0.4382
Hot-Dry	(Intercept)	46.4114	0.8418	34.7474	55.134	<2e-16
	SelectionHD	2.7863	0.8418	34.7474	3.31	0.00218
	TreatmentHD	-18.8152	0.8001	28.2522	-23.517	<2e-16
	Mixed1	0.1026	0.8418	34.7474	0.122	0.9037
	SelectionHD:TreatmentHD	2.452	0.8001	28.2522	3.065	0.00475
	SelectionHD:MixedHD	2.4991	0.8418	34.7474	2.969	0.00539
	TreatmentHD:MixedHD	0.1794	0.8001	28.2522	0.224	0.82419
	SelectionHD:TreatmentHD:Mixed1	0.5049	0.8001	28.2522	0.631	0.53306
